# A nuclear role for the contractile protein troponin I/UNC-27 in regulating muscle aging in *C. elegans*

**DOI:** 10.64898/2026.08.08.743652

**Authors:** Allan Alcolei, Manon Froment, Laurent Molin, Charline Roy, Romain Bulteau, Jean-Louis Bessereau, Florence Solari

## Abstract

Muscle ageing is characterized by evolutionarily conserved subcellular alterations across diverse organisms. In *Caenorhabditis elegans*, the decline in sarcomeric gene expression is among the earliest detectable ageing-associated changes, emerging at the onset of adulthood. To identify causal regulators of muscle ageing in an unbiased manner, we developed a genetic screening strategy that enables visual monitoring of muscle ageing at both cellular and organismal scales. Using this approach, we identified a mutation that delays the age-associated loss of sarcomeric transcripts. Unexpectedly, the mutation maps to the troponin I gene *unc-27*, which encodes a conserved regulator of muscle contraction not previously implicated in gene regulation. The mutation alters a single amino acid within a predicted nuclear localization signal (NLS). We found that multiple NLS motifs mediate the active transport of UNC-27 into muscle nuclei from early adulthood onward. Disruption of UNC-27 nuclear localization preserves sarcomeric gene expression during ageing and delays early hallmarks of muscle decline, including proteostatic imbalance and mitochondrial fragmentation. Transcriptomic analyses further revealed that nuclear UNC-27 selectively regulates the expression of genes encoding structural components of the muscle apparatus in adult animals.

These results support the existence of a homeostatic sarcomere surveillance pathway, in which a structural protein unexpectedly acquires a transcriptional regulatory role in response to age-associated physiological state. The conservation of NLS motifs in mammalian UNC-27 orthologues suggests that this mechanism may be evolutionarily conserved, with potential relevance to human muscle physiology and disease.
