## Supplemental Table 2 for "A nuclear role for the contractile protein troponin I/UNC-27 in regulating muscle aging in *C. elegans*"

### Sheet: Strains
strain	Figure	genotype
EN7557	Fig 1A-D	tnt-2(fs471[tnt-2::F2A::tagRFP-t ::PEST]) X
FS477	Fig 1A-D	tnt-2(fs471[tnt-2::F2A::tagRFP-t ::PEST]) X ; unc-27(kr458[R24C]) X
EN50813	Fig 2A-C	unc-27(kr813[Δunc-27]) X ; tnt-2(fs410[tnt-2::SL2::tagRFP-T]) X: 8723552
FS410	Fig 2A,C; Fig 3A; Fig 6A-B; Fig 7	tnt-2(fs410fs410 [tnt-2::SL2::tagRFP-T]) X: 8723552
EN50690	Fig 2A; Fig 3A; Fig 6A-B	unc-27(kr523[R24C]) X ; tnt-2(fs410[tnt-2::SL2::tagRFP-T]) X: 8723552
EN8283	Fig 2B	myo-3(kag4[gfp::myo-3]) V ; unc-27(kr523[R24C]) X; tnt-2(fs471[tnt-2::F2A::tagRFP-T::PEST]) X
EN8285	Fig 2B	myo-3(kag4[gfp::myo-3]) V ; unc-27(kr557[ΔUNC-27]) X; tnt-2(fs471[tnt-2::F2A::tagRFP-T::PEST]) X
KAG420	Fig 2B	myo-3(kag4[gfp::myo-3]) V
N2	Fig 3; Fig S1A-B; Fig S2	wild-type
CB1460	Fig 3	unc-89(e1460) I
CB998	Fig 3	unc-52(e998) II
HE33	Fig 3	unc-95(su33) I
EN50527	Fig 3; Fig S1A-B; Fig S2	unc-27(kr523unc-27[R24C]) X
JIP1684	Fig 3; Fig S1B	unc-58(bln205[L428F]) X
JIP1691	Fig 3; Fig S1A-B	twk-28(bln484[L210S]) X
EN10223	Fig S1C	unc-52 (e998) II; myo-3(kag4[gfp::myo-3]) V; unc-27(kr547[wscarlet::UNC-27]) X
EN10224	Fig S1C	unc-95(su33) I; myo-3(kag4[gfp::myo-3]) V; unc-27(kr547[wscarlet::UNC-27]) X
EN10225	Fig S1C	unc-89(e1460) I; myo-3(kag4[gfp::myo-3]) V; unc-27(kr547[wscarlet::UNC-27]) X
EN10226	Fig S1C	myo-3(kag4[gfp::myo-3]) V; unc-27(kr547[wscarlet::UNC-27]) X; twk-28(bln484[L210S]) X
EN10098	Fig S1C	myo-3(kag4[gfp::myo-3]) V; unc-27(kr547[wscarlet::UNC-27]) X; unc-58(bln205[L428F]) X
EN9871	Fig S2	unc-27(kr547[wscarlet::UNC-27]) X
EN8230	Fig S2	unc-27(kr548[wscarlet::UNC-27(R24C)]) X
EN8133	Fig 4C-D	krEx1346[pLM4.13(Pmyo-3::wrmscarlet::lacZ) 20ng/ul; pRF4 40ng/ul; 1kb+ 40 ng/ul] Ex
EN8134	Fig 4C-D	krEx1347[pLM4.13(Pmyo-3::wrmscarlet::lacZ) 20ng/ul; pRF4 40ng/ul; 1kb+ 40 ng/ul] Ex
EN8135	Fig 4C-D	krEx1348[pLM2.10(Pmyo-3::wrmscarlet::lacZ::unc-27 WT) 20ng/ul; pRF4 40ng/ul; 1kb+ 40 ng/ul] Ex
EN8136	Fig 4C-D	krEx1349[pLM2.10(Pmyo-3::wrmscarlet::lacZ::unc-27 WT) 20ng/ul; pRF4 40ng/ul; 1kb+ 40 ng/ul] Ex
EN8137	Fig 4C-D	krEx1350[pLM5.4(Pmyo-3::wrmscarlet::lacZ::unc-27 R24C) 20ng/ul; pRF4 40ng/ul; 1kb+ 40 ng/ul] Ex
EN8138	Fig 4C-D	krEx1351[pLM5.4(Pmyo-3::wrmscarlet::lacZ::unc-27 R24C) 20ng/ul; pRF4 40ng/ul; 1kb+ 40 ng/ul] Ex
EN8139	Fig 4C-D	krEx1352[pLM3.11(Pmyo-3::wrmscarlet::lacZ::unc-27 Nter WT) 20ng/ul; pRF4 40ng/ul; 1kb+ 40 ng/ul] Ex
EN8140	Fig 4C-D	krEx1353[pLM3.11(Pmyo-3::wrmscarlet::lacZ::unc-27 Nter WT) 20ng/ul; pRF4 40ng/ul; 1kb+ 40 ng/ul] Ex
EN50541	Fig 4E	unc-120(fs442[gfp::unc-120]) I ; unc-27(kr547[wscarlet::UNC-27]) X
EN8524	Fig 5A-C	hlh-1(kagSi??[HLH-1::GFP]) II ; unc-27(kr548[wscarlet::UNC-27(R24C)]) X
EN8523	Fig 5A-C	hlh-1(kagSi??[HLH-1::GFP]) II ; unc-27(kr547[wscarlet::UNC-27]) X
EN50730	Fig 5A-C	unc-27(kr730[wSc::unc-27(R24C-K33A-K34A-K46A-K47A)]) X ; hlh-1(kagSi??[HLH-1::GFP]) II
EN50690	Fig 6A-B	unc-27(kr523[R24C]) X ; tnt-2(fs410[tnt-2::SL2::tagRFP-T]) X: 8723552
EN50731	Fig 6A-B; Fig 7	unc-27(kr731[unc-27(R24C-K34A-K46A-K47A)]) X ; tnt-2(fs410[tnt-2::SL2::tagRFP-T]) X: 8723552
EN9866	Fig 6C-D	tnt-2(fs410[tnt-2::SL2::tagRFP-T]) X: 8723552 ; unc-27(krEx1510[pmyo-3::unc-27-K33A-K34A-KK46A-K47A + pRF4])
EN9867	Fig 6C-D	tnt-2(fs410[tnt-2::SL2::tagRFP-T]) X: 8723552 ; unc-27(krEx1511[pmyo-3::unc-27-K33A-K34A-KK46A-K47A + pRF4])
EN9868	Fig 6C-D	tnt-2(fs410[tnt-2::SL2::tagRFP-T]) X: 8723552 ; unc-27(krEx1512[pmyo-3::unc-27-K33A-K34A-KK46A-K47A + pRF4])
EN9869	Fig 6C-D	tnt-2(fs410[tnt-2::SL2::tagRFP-T]) X: 8723552 ; unc-27(krEx1513[pmyo-3::unc-27-K33A-K34A-KK46A-K47A + pRF4])
EN8832	Fig 6C-D	krEx1361[pLM12(Pmyo-3::mNeonGreen)+pRF4] Ex ; tnt-2(fs410fs410 [tnt-2::SL2::tagRFP-T]) X: 8723552
EN8833	Fig 6C-D	krEx1361[pLM12(Pmyo-3::mNeonGreen)+pRF4] Ex ; tnt-2(fs410fs410 [tnt-2::SL2::tagRFP-T]) X: 8723552
EN8834	Fig 6C-D	krEx1356pLM8.10[Pmyo-3::mNeonGreen::UNC-27 full] Ex ; tnt-2(fs410fs410 [tnt-2::SL2::tagRFP-T]) X: 8723552
EN8835	Fig 6C-D	krEx1356pLM8.10[Pmyo-3::mNeonGreen::UNC-27 full] Ex ; tnt-2(fs410fs410 [tnt-2::SL2::tagRFP-T]) X: 8723552
EN9646	Fig 8A-B	rmIs132[Punc-54:: Q 35::YFP]
EN9647	Fig 8A-B	rmIs132[Punc-54:: Q 35::YFP] ; tnt-2(fs410[tnt-2::SL2::tagRFP-T]) X: 8723552
EN9648	Fig 8A-B	rmIs132[Punc-54:: Q 35::YFP] ; tnt-2(fs410[tnt-2::SL2::tagRFP-T]) X: 8723552 ; unc-27(kr731[unc-27(R24C-K34A-K46A-K47A)]) X
EN9736	Fig 8A-B	rmIs132[Punc-54:: Q 35::YFP] ; unc-27(kr523unc-27[R24C]) X ; tnt-2(fs410[tnt-2::SL2::tagRFP-T]) X: 8723552
EN10016	Fig 8C	louIs10[Pmyo-3::sqst-1::mCherry::GFP::unc-54 3' UTR] ; unc-27(kr523[R24C]) X
KAB157	Fig 8C	louIs10[Pmyo-3::sqst-1::mCherry::GFP::unc-54 3' UTR]
EN7714	Fig 8D	krSi134[pmyo-3::tom-20N::wScarlet]
EN7886	Fig 8D	unc-27(kr523[R24C]) X ; krSikrSi134[pmyo-3::tom-20N::wScarlet]
En8286	Fig 8D	unc-27(kr557unc-27 full deletion ) X ; tnt-2(fs471[tnt-2::F2A::tagRFP-T::PEST]) X ; krSi134[pmyo-3::tom-20N::wScarlet]

### Sheet: crRNA guides
crRNA name	Sequence	Alleles	Genotype
crAA004	AGAGGCCGGAAACAAGAAGA	kr730, kr731, kr882	UNC-27ΔNLS#1-3; UNC-27ΔNLS#2
crAA007	CGAAGCTTCTTCTTACGCTC	kr730, kr731, kr878	UNC-27ΔNLS#1-3; UNC-27ΔNLS#3
crCR10	AGGTGGGGTATGATGACGGT	fs471	tnt-2::TagRFP-T::PEST
crLM14	GCGCGAGGCCAAGAAGGCCG	kr523, kr548	R24C
crLM17	AGGATTGAAGTGATGGATTT	kr813 (fwd)	Δunc-27
crLM18	TTTCAGATGAGTGAAGAAGC	kr813 (rev)	Δunc-27

### Sheet: Plasmids
Name	Transgene
pAA18	pmyo-3::mNG::unc-27(ΔNLS#1-3)::unc-54 3' UTR
pLM3	pmyo-3::wSc::LacZ::unc-27(AA1-60)
pLM8	pmyo-3::mNG::unc-27::unc-54 3'UTR
pLM12	pmyo-3::mNG::unc-54 3'UTR
pLM14	pmyo-3::mNG::unc-27(AA1-143)::unc-54 3'UTR
pLM16	pmyo-3::mNG::unc-27(AXXLA)::unc-54 3'UTR
pRF4	rol-6(su1006)

### Sheet: qPCR primers
gene	Primer 1	Primer 2
tba-1	AGACCAACAAGCCGATGGAG	GGCATCTTCCTTTCCGGTGA
pmp-3	GTTCCCGTGTTCATCACTCAT	ACACCGTCGAGAAGCTGTAGA
iscu-1	TACGAGAACCCGCGAAATGT	TTCGGTTGCCAGGGAAGATG
mlc-2	GGGAGAGATTGACAGGAACTGAC	CCTCTCCTCCCTCGATTGGT
tnt-2	AAAGAGCTCAACGAGCGTCA	ATCGAACTTGGAGGCTGTGG
unc-54	GAGCGCTCCAAGAAGGCTAT	GAGCTGTTGCTCAAGTCCCT
cdc-42	TCGACAATTACGCCGTCACA	GCAACCACGGAGAAGCAAAC
pab-1	GGACGTCAACGAGTCGATCC	TCCATGGCACGTTCAGCATCA
ostb-1	GCAAAGCTGCACCCAGTTC	GGCGATAGATGGATTCGTAGCTC
rpn-1	CGACGCCAATAACACGATTCTCA	AACGGCTTGACCAACACGAA
far-2	TCCACCAACAATACCTCGCC	CGATGGCTTGAATCTTTTCGTTTTG
madd-3	TGATTTCGGATCGGCAACCTT	TGAGACCAGCCAAGTTCAAGAAT
hum-7	TGTGTGCAGCTGTTTCAGAGTA	GAATGCCGGCTCCTTCTTCT
unc-120	TGCCTTAATGCTCCTGGTGG	GGGGCGAGAAATGGAGTGAA
alp-1	CTGCCTGTCGTGTGCTACTT	GCAGCAGTTGGAGATGACTTTACAA
csq-1	GAGCCAGGATCAGTTGCTCTC	TCTGCGCATTTGGACCTCTC
twk-18	TGCGCAAGGAGTTTCTACGAT	ACAGTTCGCCGGATGAGTTC
dys-1	CGAGGGAGAGGATTACGATGC	GGATTCGTATCGTTCGGC
mup-2	AGGCCTTCATGCTCGTATCG	TGACGTTGACGCTCGTGTAA
mlc-3	AATGGCTCCACCATCCCAAG	GGCCTTTGTCACCATAGCCT
tnt-3	AAGTTCCACAAAGCGAGCTG	CGTTGAGCTCTTTCATGTCGTACT
unc-27	GTGAAGAAGCCGGAGAGGAC	CGGCCTTGACCATCAAAAGC
ttn-1	TTCCGTTGACAAGAAACATTTCGG	CCGACGAATCGTTCTTCGTTGAG
myo-3	GAACCCTGTGTTGGAGGCTTT	CCTGACGGACGACACGAGATT
